# A TCF4/BRD4-dependent regulatory network confers cross-resistance to targeted and immune checkpoint therapy in melanoma

**DOI:** 10.1101/2022.08.11.502598

**Authors:** Joanna Pozniak, Dennis Pedri, Ewout Landeloos, Yannick Van Herck, Asier Antoranz, Panagiotis Karras, Ada Nowosad, Samira Makhzami, Greet Bervoets, Michael Dewaele, Lukas Vanwynsberghe, Sonia Cinque, Sam Kint, Katy Vandereyken, Thierry Voet, Frank Vernaillen, Wim Annaert, Diether Lambrechts, Veerle Boecxstaens, Joost van den Oord, Francesca Bosisio, Eleonora Leucci, Florian Rambow, Oliver Bechter, Jean-Christophe Marine

**Author notes:** These authors have contributed equally to this work (Joanna Pozniak, Dennis Pedri, Ewout Landeloos, Yannick Van Herck).

## Abstract

Primary resistance drastically limits the clinical success of immune checkpoint blockade (ICB) in melanoma. Resistance to ICB may also develop when tumours relapse after targeted therapy. To identify cancer cell-intrinsic mechanisms driving resistance to ICB, we generated single-cell RNA-sequencing (scRNA-seq) data from a prospective longitudinal cohort of patients on ICB therapy, including an early time point obtained after only one cycle of treatment. Comparing these data with murine scRNA-seq datasets, we established a comprehensive view of the cellular architecture of the treatment-naïve melanoma ecosystem, and defined 6 evolutionarily conserved melanoma transcriptional metaprograms (Melanocytic or MEL, Mesenchymal-like or MES, Neural Crest-like, Antigen Presentation, Stress (hypoxia response) and Stress (p53 response)). Spatial multi-omics revealed a non-random geographic distribution of cell states that is, at least partly, driven by the tumour microenvironment. The single-cell data allowed unambiguous discrimination between melanoma MES cells and cancer-associated fibroblasts both *in silico* and *in situ*, a long-standing challenge in the field. Importantly, two of the melanoma transcriptional metaprograms were associated with divergent clinical responses to ICB. While the Antigen Presentation cell population was more abundant in tumours from patients who exhibited a clinical response to ICB, MES cells were significantly enriched in early on-treatment biopsies from non-responders, and their presence significantly predicted lack of response. Critically, we identified TCF4 (E2-2) as a master regulator of the MES program and suppressor of both MEL and Antigen Presentation programs. Targeting *TCF4* expression in MES cells either genetically or pharmacologically using a bromodomain inhibitor increased immunogenicity and sensitivity to targeted therapy. This study describes an increasingly complex melanoma transcriptional landscape and its rapid evolution under ICB. It also identifies a putative biomarker of early response to ICB and an epigenetic therapeutic strategy that increases both immunogenicity of ICB-refractory melanoma and their sensitivity to targeted therapy.
