## Supplemental Table 1 for "A TCF4/BRD4-dependent regulatory network confers cross-resistance to targeted and immune checkpoint therapy in melanoma"

### Sheet: MS
Gene name	p_val	avg_logFC	pct.1	pct.2	p_val_adj	ratio
AP1S2	0	1.2709	0.841	0.222	0	0.619
S100B	0	1.85418	0.86	0.272	0	0.588
S100A1	0	1.87582	0.871	0.304	0	0.567
PRAME	0	0.901731	0.662	0.112	0	0.55
TFAP2A	0	0.808112	0.641	0.097	0	0.544
DUSP4	0	0.780949	0.654	0.111	0	0.543
ERBB3	0	0.793049	0.623	0.083	0	0.54
PLP1	0	0.952655	0.654	0.116	0	0.538
SEC11C	0	0.719338	0.643	0.112	0	0.531
MLANA	0	1.56976	0.72	0.195	0	0.525
SOX10	0	0.654709	0.566	0.049	0	0.517
EDNRB	0	1.03782	0.71	0.197	0	0.513
SNCA	0	0.669696	0.6	0.093	0	0.507
ADGRG1	0	0.726857	0.572	0.068	0	0.504
MIA	0	1.03582	0.584	0.081	0	0.503
CDH19	0	0.937763	0.552	0.06	0	0.492
FMN1	0	0.724694	0.569	0.087	0	0.482
TYR	0	1.14424	0.551	0.078	0	0.473
CHCHD6	0	1.06661	0.572	0.104	0	0.468
MYO10	0	0.701168	0.643	0.183	0	0.46
ATP1A1	0	1.19022	0.872	0.422	0	0.45
LYST	0	0.788928	0.652	0.207	0	0.445
MITF	0	0.814373	0.656	0.212	0	0.444
ASAH1	0	0.816469	0.77	0.33	0	0.44
MLPH	0	0.594271	0.505	0.069	0	0.436
ST3GAL6	0	0.523689	0.501	0.066	0	0.435
GPM6B	0	0.766013	0.701	0.268	0	0.433
BACE2	0	0.74709	0.739	0.315	0	0.424
PMEL	0	1.8077	0.675	0.252	0	0.423
STMN1	0	0.53565	0.705	0.285	0	0.42
PHLDA1	0	0.618385	0.695	0.277	0	0.418
ETV5	0	0.539634	0.555	0.139	0	0.416
MARCKSL1	0	0.803271	0.729	0.313	0	0.416
GDF15	0	1.13031	0.519	0.107	0	0.412
BIRC7	0	0.635728	0.44	0.044	0	0.396
C1orf43	0	0.582979	0.652	0.267	0	0.385
SLC25A4	0	0.631995	0.554	0.172	0	0.382
DCT	0	1.58047	0.491	0.112	0	0.379
PAX3	0	0.455207	0.455	0.079	0	0.376
FDFT1	0	0.534258	0.52	0.148	0	0.372
RAB38	0	0.554434	0.423	0.052	0	0.371
FAM210B	0	0.617351	0.647	0.279	0	0.368
GPR143	0	0.487347	0.411	0.045	0	0.366
SNX10	0	0.536584	0.441	0.078	0	0.363
PTPRZ1	0	0.945883	0.398	0.036	0	0.362
HMGA1	0	0.573459	0.472	0.12	0	0.352
APOC1	0	1.16549	0.533	0.187	0	0.346
METRN	0	0.600621	0.577	0.235	0	0.342
SYNGR1	0	0.534277	0.511	0.175	0	0.336
PIR	0	0.48756	0.404	0.068	0	0.336
VAT1	0	0.518671	0.648	0.313	0	0.335
CD320	0	0.415313	0.532	0.201	0	0.331
SORT1	0	0.411249	0.403	0.072	0	0.331
SPP1	0	1.41861	0.432	0.102	0	0.33
TMEM147	0	0.439989	0.688	0.362	0	0.326
ATP6V1B2	0	0.443461	0.537	0.212	0	0.325
PHACTR1	0	0.470748	0.43	0.106	0	0.324
PUF60	0	0.474594	0.616	0.293	0	0.323
MCAM	0	0.542831	0.409	0.086	0	0.323
CCT3	0	0.599417	0.776	0.454	0	0.322
PHB	0	0.489609	0.704	0.382	0	0.322
GPR137B	0	0.451377	0.429	0.108	0	0.321
ISYNA1	0	0.456933	0.445	0.125	0	0.32
ACOT7	0	0.397622	0.432	0.112	0	0.32
FBXO7	0	0.457649	0.547	0.228	0	0.319
NSG1	0	0.710685	0.38	0.061	0	0.319
FAM167B	0	0.581452	0.362	0.043	0	0.319
FXYD3	0	0.761064	0.361	0.043	0	0.318
HMG20B	0	0.509013	0.559	0.242	0	0.317
STXBP1	0	0.533732	0.431	0.114	0	0.317
ATP1B3	0	0.461993	0.642	0.325	0	0.317
POLR2F	0	0.428291	0.658	0.343	0	0.315
MDH2	0	0.446737	0.725	0.411	0	0.314
SLC3A2	0	0.518081	0.622	0.309	0	0.313
SDHC	0	0.430454	0.641	0.328	0	0.313
EXOSC4	0	0.342186	0.422	0.109	0	0.313
RGS20	0	0.396268	0.346	0.033	0	0.313
SERPINE2	0	1.60739	0.937	0.627	0	0.31
TBC1D7	0	0.444278	0.393	0.083	0	0.31
PYURF	0	0.437468	0.692	0.387	0	0.305
MYO5A	0	0.501233	0.446	0.142	0	0.304
SCAMP3	0	0.347392	0.449	0.145	0	0.304
PSMB4	0	0.437078	0.714	0.411	0	0.303
SLC25A13	0	0.319257	0.42	0.118	0	0.302
NDUFB9	0	0.484763	0.765	0.465	0	0.3
MIF	0	1.19784	0.843	0.543	0	0.3
MRPL24	0	0.352998	0.522	0.223	0	0.299
C4orf48	0	0.533601	0.631	0.332	0	0.299
SLC45A2	0	0.379916	0.342	0.044	0	0.298
RAB7A	0	0.414364	0.73	0.432	0	0.298
TECR	0	0.360346	0.605	0.308	0	0.297
TKT	0	0.529766	0.625	0.33	0	0.295
MOK	0	0.320236	0.412	0.117	0	0.295
PGK1	0	0.564363	0.77	0.476	0	0.294
GNG7	0	0.354613	0.317	0.023	0	0.294
SCD	0	0.447638	0.371	0.079	0	0.292
CCT6A	0	0.375345	0.731	0.439	0	0.292
NDUFS2	0	0.339162	0.619	0.327	0	0.292
THEM4	0	0.33349	0.429	0.137	0	0.292
ADSS	0	0.335552	0.51	0.219	0	0.291
HAX1	0	0.322865	0.545	0.255	0	0.29
WARS	0	0.729857	0.511	0.222	0	0.289
RNASE1	0	0.907481	0.341	0.056	0	0.285
TOMM20	0	0.55057	0.86	0.575	0	0.285
SLC7A5	0	0.433592	0.346	0.061	0	0.285
RBM8A	0	0.364049	0.735	0.451	0	0.284
PON2	0	0.367735	0.459	0.177	0	0.282
H2AFZ	0	0.568694	0.822	0.54	0	0.282
INPP5F	0	0.345675	0.37	0.089	0	0.281
HIST1H2AC	0	0.394602	0.353	0.072	0	0.281
ITGA6	0	0.407146	0.33	0.05	0	0.28
METTL9	0	0.561645	0.668	0.389	0	0.279
ACP5	0	0.397709	0.344	0.065	0	0.279
ALDOA	0	0.920578	0.391	0.113	0	0.278
NAXE	0	0.370185	0.52	0.242	0	0.278
UBL3	0	0.466682	0.66	0.383	0	0.277
ACSL3	0	0.41899	0.553	0.277	0	0.276
TSPAN3	0	0.388756	0.647	0.371	0	0.276
PLOD3	0	0.411062	0.568	0.292	0	0.276
ITGA3	0	0.498071	0.329	0.054	0	0.275
HIST3H2A	0	0.344947	0.34	0.065	0	0.275
STX7	1.8988e-305	0.348275	0.521	0.246	4.32641e-301	0.275
SDCBP	0	0.970445	0.84	0.566	0	0.274
COX20	5.75331e-304	0.333401	0.595	0.321	1.31089e-299	0.274
HSPD1	0	0.540702	0.862	0.589	0	0.273
ZCCHC17	0	0.350806	0.503	0.23	0	0.273
BZW2	2.85977e-299	0.332503	0.485	0.212	6.51599e-295	0.273
FABP5	1.34596e-286	0.412187	0.479	0.206	3.06678e-282	0.273
AHCY	0	0.515695	0.488	0.216	0	0.272
SLC24A5	0	0.337725	0.312	0.04	0	0.272
BAMBI	0	0.333154	0.334	0.062	0	0.272
QDPR	0	0.362314	0.394	0.124	0	0.27
DUSP6	8.1899e-289	0.412237	0.506	0.236	1.86607e-284	0.27
ATP1B1	7.70733e-281	0.439165	0.452	0.182	1.75612e-276	0.27
MICAL3	0	0.325508	0.351	0.081	0	0.27
CYCS	0	0.433687	0.668	0.399	0	0.269
COX5A	0	0.5135	0.723	0.456	0	0.267
NEDD4L	0	0.323028	0.327	0.061	0	0.266
SMS	1.03694e-281	0.3716	0.477	0.211	2.36267e-277	0.266
CTNNB1	0	0.434865	0.7	0.436	0	0.264
PFDN2	0	0.397107	0.642	0.38	0	0.262
CYC1	0	0.353894	0.583	0.321	0	0.262
LAMTOR2	1.15763e-277	0.322771	0.557	0.296	2.63767e-273	0.261
LEF1	1.25477e-303	0.3423	0.353	0.092	2.85899e-299	0.261
TIMM50	1.4065e-289	0.316635	0.405	0.145	3.20471e-285	0.26
IGSF3	0	0.397036	0.314	0.055	0	0.259
IVNS1ABP	3.03822e-272	0.317558	0.434	0.176	6.92259e-268	0.258
DDT	0	0.384253	0.678	0.422	0	0.256
ATP6V1F	0	0.398066	0.736	0.48	0	0.256
SNRPC	9.91338e-285	0.348421	0.58	0.324	2.25876e-280	0.256
MFSD12	0	0.689048	0.469	0.214	0	0.255
SDC3	3.14964e-296	0.53099	0.382	0.128	7.17646e-292	0.254
MAD1L1	1.39154e-291	0.30006	0.357	0.103	3.17063e-287	0.254
CDK2	4.45887e-304	0.335268	0.328	0.075	1.01595e-299	0.253
SGK3	3.74436e-284	0.307735	0.362	0.109	8.53152e-280	0.253
ATP6V0B	0	0.419348	0.691	0.438	0	0.253
LDHB	0	0.694091	0.852	0.6	0	0.252
LONP2	2.45486e-286	0.433286	0.522	0.271	5.59339e-282	0.251
MDH1	7.4573e-275	0.364079	0.595	0.344	1.69915e-270	0.251
MXI1	1.71115e-265	0.32348	0.426	0.175	3.89886e-261	0.251
SLC25A5	0	0.681188	0.695	0.444	0	0.251
NDUFAB1	7.86608e-297	0.364011	0.646	0.396	1.79229e-292	0.25
PYGB	7.68218e-272	0.334065	0.389	0.141	1.75039e-267	0.248
FBXO32	1.34109e-238	0.363195	0.468	0.22	3.05568e-234	0.248
SARAF	0	0.451241	0.734	0.487	0	0.247
SYNM	4.17199e-293	0.417289	0.325	0.079	9.50587e-289	0.246
CCT8	5.08687e-276	0.312556	0.627	0.381	1.15904e-271	0.246
TAX1BP1	0	0.480721	0.784	0.54	0	0.244
GRINA	1.9344e-284	0.347741	0.612	0.368	4.40753e-280	0.244
NQO1	4.50752e-283	0.490642	0.351	0.107	1.02704e-278	0.244
MRPS34	7.73011e-252	0.303401	0.585	0.341	1.76131e-247	0.244
FAM213A	8.16117e-247	0.33051	0.398	0.155	1.85952e-242	0.243
MRPS21	0	0.40911	0.776	0.534	0	0.242
CUTA	0	0.393697	0.771	0.529	0	0.242
ST3GAL4	1.92068e-253	0.343474	0.433	0.192	4.37627e-249	0.241
MBP	1.49744e-245	0.360927	0.453	0.213	3.41191e-241	0.24
PRMT2	9.65944e-269	0.388639	0.7	0.46	2.2009e-264	0.24
PCDH7	9.66335e-261	0.538617	0.533	0.294	2.20179e-256	0.239
CSRP1	8.38844e-254	0.483648	0.538	0.299	1.91131e-249	0.239
APOE	0	1.08887	0.798	0.559	0	0.239
BCAP31	1.38093e-262	0.304813	0.647	0.409	3.14644e-258	0.238
IGSF8	3.77438e-255	0.308061	0.357	0.119	8.59994e-251	0.238
GLMP	5.23338e-238	0.337348	0.434	0.196	1.19243e-233	0.238
TNFRSF14	1.629e-242	0.308039	0.39	0.154	3.71169e-238	0.236
LAMTOR5	2.62009e-306	0.35012	0.685	0.45	5.96987e-302	0.235
TPP1	7.2963e-234	0.331821	0.487	0.252	1.66246e-229	0.235
NRP2	5.21803e-224	0.385275	0.557	0.323	1.18893e-219	0.234
CBX3	0	0.460474	0.86	0.626	0	0.234
DSTYK	1.70035e-248	0.432746	0.415	0.182	3.87426e-244	0.233
BST2	9.18547e-253	0.490175	0.66	0.428	2.09291e-248	0.232
MCOLN3	1.02194e-258	0.476911	0.331	0.101	2.3285e-254	0.23
COTL1	1.12034e-221	0.319198	0.412	0.182	2.55269e-217	0.23
CHL1	1.54961e-247	0.474224	0.406	0.177	3.53079e-243	0.229
PYGL	7.62984e-254	0.419579	0.432	0.203	1.73846e-249	0.229
FLOT1	3.07925e-227	0.304591	0.572	0.343	7.01608e-223	0.229
UFC1	7.73634e-267	0.325825	0.673	0.445	1.76273e-262	0.228
PLAT	8.20002e-211	0.470544	0.472	0.244	1.86838e-206	0.228
ZC3H13	0	0.645418	0.716	0.489	0	0.227
FARP2	2.11257e-239	0.302431	0.349	0.122	4.81349e-235	0.227
EIF4EBP1	5.76802e-210	0.312084	0.496	0.269	1.31424e-205	0.227
CEP170	2.42412e-230	0.328539	0.57	0.343	5.52335e-226	0.227
SGK1	7.36758e-221	0.38691	0.42	0.194	1.6787e-216	0.226
HSPA2	7.93563e-230	0.30886	0.343	0.118	1.80813e-225	0.225
RCAN1	2.53525e-229	0.438394	0.389	0.164	5.77656e-225	0.225
CSTB	0	0.525787	0.749	0.526	0	0.223
HSPE1	0	0.38834	0.798	0.577	0	0.221
NES	2.37707e-223	0.531243	0.534	0.313	5.41615e-219	0.221
UPP1	6.8204e-212	0.447888	0.392	0.171	1.55403e-207	0.221
SELENOH	5.62805e-273	0.436112	0.604	0.383	1.28235e-268	0.221
NDUFC1	5.59401e-252	0.328411	0.643	0.423	1.2746e-247	0.22
NME2	1.07201e-237	0.47488	0.332	0.112	2.44257e-233	0.22
ENDOD1	2.38007e-224	0.308909	0.345	0.125	5.423e-220	0.22
GYPC	3.87894e-292	0.520819	0.656	0.437	8.83817e-288	0.219
PDCD6	5.71844e-250	0.305598	0.64	0.422	1.30295e-245	0.218
FXYD5	2.22286e-233	0.554229	0.518	0.3	5.0648e-229	0.218
IMP3	2.28072e-213	0.323717	0.485	0.268	5.19661e-209	0.217
ATP5MF	0	0.47169	0.818	0.604	0	0.214
TPM3	0	0.360327	0.845	0.632	0	0.213
NHP2	5.71851e-235	0.342912	0.6	0.388	1.30296e-230	0.212
ZKSCAN1	6.00015e-264	0.393129	0.662	0.451	1.36713e-259	0.211
GPI	4.51742e-196	0.321286	0.552	0.343	1.02929e-191	0.209
ATP5F1B	0	0.452219	0.762	0.553	0	0.209
COX8A	0	0.404351	0.752	0.543	0	0.209
VDAC1	3.24933e-277	0.345506	0.726	0.518	7.4036e-273	0.208
TRIM2	1.08507e-212	0.419042	0.355	0.148	2.47232e-208	0.207
TMEM230	9.47563e-251	0.315746	0.684	0.478	2.15902e-246	0.206
TMX4	3.36724e-193	0.354525	0.551	0.346	7.67225e-189	0.205
TUFM	4.30869e-224	0.30315	0.654	0.45	9.81734e-220	0.204
EIF3H	5.00765e-235	0.332015	0.721	0.517	1.14099e-230	0.204
CBR1	7.44486e-193	0.335873	0.491	0.288	1.69631e-188	0.203
CCND1	1.43422e-187	0.471717	0.55	0.348	3.26788e-183	0.202
ST3GAL5	1.82465e-183	0.317535	0.389	0.187	4.15747e-179	0.202
GNG5	0	0.410306	0.778	0.578	0	0.2
RCN2	3.09721e-198	0.337263	0.592	0.392	7.057e-194	0.2
PTTG1IP	3.4248e-219	0.339667	0.739	0.54	7.80341e-215	0.199
CRYAB	1.43928e-292	1.02154	0.531	0.333	3.27941e-288	0.198
ATP6V1G1	0	0.539347	0.827	0.63	0	0.197
YWHAE	1.08325e-302	0.317171	0.848	0.653	2.46819e-298	0.195
LRPAP1	1.85143e-230	0.35066	0.67	0.476	4.21847e-226	0.194
POLR1D	2.79386e-191	0.303337	0.587	0.394	6.36582e-187	0.193
ARPC1B	4.49632e-209	0.428282	0.676	0.485	1.02449e-204	0.191
RPN2	5.91753e-258	0.352357	0.74	0.55	1.34831e-253	0.19
NME4	3.71768e-207	0.337621	0.596	0.406	8.47074e-203	0.19
C1QBP	1.44718e-199	0.337217	0.575	0.391	3.2974e-195	0.184
ERGIC3	1.07326e-218	0.348497	0.662	0.48	2.44543e-214	0.182
SFRP1	1.82432e-161	0.784175	0.384	0.203	4.15671e-157	0.181
AMD1	3.17803e-150	0.324148	0.417	0.24	7.24113e-146	0.177
CCDC50	1.53582e-166	0.39682	0.544	0.368	3.49937e-162	0.176
ZNF106	5.71243e-273	0.504414	0.697	0.523	1.30158e-268	0.174
UQCRH	0	0.460516	0.881	0.708	0	0.173
GPNMB	0	0.646204	0.824	0.651	0	0.173
SNRPD2	2.98374e-281	0.345954	0.806	0.638	6.79844e-277	0.168
CADM1	1.21251e-147	0.559877	0.311	0.144	2.76271e-143	0.167
ATP5MC3	2.83422e-298	0.41138	0.797	0.632	6.45778e-294	0.165
SPCS1	3.96703e-271	0.318654	0.794	0.63	9.03889e-267	0.164
TBCA	4.50395e-244	0.320606	0.778	0.615	1.02623e-239	0.163
GABARAP	9.35542e-145	0.390598	0.341	0.178	2.13163e-140	0.163
ATP5MC2	0	0.632788	0.9	0.738	0	0.162
SNU13	1.06032e-239	0.356108	0.704	0.543	2.41593e-235	0.161
MAGED2	1.81318e-164	0.309712	0.657	0.498	4.13134e-160	0.159
COX7B	3.68027e-189	0.340229	0.689	0.53	8.3855e-185	0.159
BSG	0	0.636815	0.828	0.671	0	0.157
YWHAZ	7.8291e-292	0.346661	0.872	0.717	1.78386e-287	0.155
RAN	5.21922e-223	0.364584	0.766	0.613	1.1892e-218	0.153
MT-ND6	1.34843e-119	0.337886	0.685	0.534	3.0724e-115	0.151
COX7A2	9.42853e-291	0.384623	0.855	0.708	2.14829e-286	0.147
UQCR11	1.87552e-226	0.329246	0.77	0.623	4.27338e-222	0.147
ATP5ME	2.58101e-213	0.380077	0.776	0.629	5.88082e-209	0.147
KRTCAP2	1.34424e-136	0.326839	0.557	0.416	3.06286e-132	0.141
COX5B	0	0.430748	0.866	0.727	0	0.139
SOD1	6.46579e-193	0.318809	0.799	0.663	1.47323e-188	0.136
HIGD2A	2.58989e-121	0.30377	0.487	0.351	5.90107e-117	0.136
COX6B1	1.79223e-284	0.332101	0.864	0.732	4.08359e-280	0.132
MT-ATP8	8.43902e-167	0.512962	0.677	0.546	1.92283e-162	0.131
RDX	2.35829e-120	0.303399	0.606	0.476	5.37335e-116	0.13
NDUFA4	0	0.52137	0.927	0.798	0	0.129
PRELID1	1.32717e-144	0.314327	0.651	0.523	3.02395e-140	0.128
EIF3E	5.22012e-238	0.343913	0.841	0.715	1.18941e-233	0.126
COX6A1	1.23813e-216	0.318864	0.779	0.653	2.82108e-212	0.126
NDUFB2	1.27228e-240	0.390492	0.81	0.687	2.89888e-236	0.123
QPCT	2.42541e-94	0.475912	0.35	0.228	5.5263e-90	0.122
MTPN	3.32689e-158	0.333262	0.665	0.545	7.58032e-154	0.12
LGALS3BP	3.8647e-146	0.407453	0.753	0.633	8.80571e-142	0.12
NDUFS5	5.46448e-224	0.328388	0.799	0.68	1.24508e-219	0.119
PKM	0	0.524429	0.887	0.772	0	0.115
HINT1	1.19159e-277	0.40958	0.846	0.733	2.71503e-273	0.113
ST13	1.1429e-213	0.333787	0.82	0.708	2.60409e-209	0.112
SAT1	7.13213e-164	0.618819	0.707	0.598	1.62506e-159	0.109
TPI1	9.00582e-229	0.374585	0.88	0.772	2.05198e-224	0.108
EMP3	1.23346e-118	0.315446	0.784	0.677	2.81045e-114	0.107
HSPA8	0	0.402568	0.923	0.82	0	0.103
PABPC1	0	0.551567	0.957	0.854	0	0.103
UQCRQ	8.80313e-188	0.330038	0.8	0.699	2.00579e-183	0.101
ENO1	2.56842e-295	0.587844	0.878	0.78	5.85214e-291	0.098
A2M	6.10586e-62	0.451202	0.578	0.48	1.39122e-57	0.098
HSPB1	0	0.520858	0.904	0.811	0	0.093
CTSD	1.68968e-88	0.305574	0.545	0.454	3.84994e-84	0.091
CD44	1.15926e-101	0.319548	0.755	0.668	2.64137e-97	0.087
CHCHD10	1.72025e-59	0.302977	0.423	0.336	3.91959e-55	0.087
COX6C	1.05285e-180	0.310485	0.885	0.8	2.39892e-176	0.085
ZFAS1	5.54e-154	0.36124	0.783	0.702	1.26229e-149	0.081
PPIA	0	0.651041	0.977	0.896	0	0.081
TOMM7	0	0.574712	0.946	0.865	0	0.081
CHCHD2	2.09069e-243	0.307803	0.925	0.845	4.76365e-239	0.08
RPS26	7.06384e-273	0.386262	0.967	0.899	1.6095e-268	0.068
UQCRB	0	0.47822	0.902	0.835	0	0.067
PPDPF	8.22321e-147	0.326769	0.857	0.795	1.87366e-142	0.062
CD59	2.82378e-93	0.396258	0.664	0.608	6.43398e-89	0.056
ANXA5	4.5525e-243	0.384942	0.946	0.901	1.03729e-238	0.045
ATP5F1E	0	0.393737	0.982	0.946	0	0.036
NPM1	0	0.622764	0.927	0.896	0	0.031
COX7C	5.54458e-241	0.456606	0.893	0.864	1.26333e-236	0.029
YBX1	3.09576e-197	0.310598	0.95	0.923	7.0537e-193	0.027
RPS21	7.13315e-201	0.331449	0.971	0.945	1.62529e-196	0.026
MT-ND4L	2.71895e-254	0.816633	0.882	0.859	6.19513e-250	0.023
LDHA	5.16169e-140	0.382828	0.885	0.864	1.17609e-135	0.021
HSP90AB1	0	0.682605	0.996	0.976	0	0.02
MT2A	1.44457e-85	0.320714	0.864	0.846	3.29144e-81	0.018
GSTP1	9.95708e-153	0.705992	0.859	0.843	2.26872e-148	0.016
HSP90AA1	0	0.493647	0.996	0.986	0	0.01
RPSA	7.84971e-156	0.386653	0.976	0.97	1.78856e-151	0.006
RPL30	0	0.423479	0.995	0.99	0	0.005
GAPDH	0	1.18059	0.987	0.983	0	0.004
RPS5	1.69478e-122	0.370699	0.981	0.977	3.86157e-118	0.004
RPL7	1.74456e-105	0.301521	0.982	0.978	3.97499e-101	0.004
ACTG1	1.15523e-254	0.431812	0.996	0.993	2.6322e-250	0.003
RPL36	1.43273e-211	0.346455	0.993	0.99	3.26448e-207	0.003
RPS28	3.43629e-257	0.384135	0.998	0.996	7.8296e-253	0.002
RPS27	2.74298e-86	0.338173	0.998	0.997	6.24989e-82	0.001
RPL37A	3.96955e-206	0.351756	0.996	0.996	9.04462e-202	0
RPS8	3.17472e-120	0.307516	0.996	0.996	7.23359e-116	0
RPLP1	0	0.53781	0.999	1	0	-0.001
RPS15	0	0.376493	0.994	0.995	0	-0.001
RPS7	1.12236e-257	0.525449	0.978	0.979	2.55731e-253	-0.001
RPS3A	1.5569e-159	0.411293	0.993	0.994	3.5474e-155	-0.001
RPS18	1.6339e-134	0.358287	0.997	0.999	3.72285e-130	-0.002
GSTM3	0.000173051	0.320029	0.387	0.389	1	-0.002
RPL14	3.91622e-205	0.347871	0.984	0.987	8.9231e-201	-0.003
RPL19	2.32424e-201	0.375263	0.991	0.994	5.29579e-197	-0.003
RPL4	2.3127e-168	0.416601	0.942	0.945	5.2695e-164	-0.003
RPL8	0	0.619316	0.99	0.994	0	-0.004
RPS2	3.70349e-173	0.386549	0.993	0.998	8.4384e-169	-0.005
RPS19	9.18755e-118	0.409635	0.988	0.994	2.09338e-113	-0.006
RPL29	4.32593e-81	0.349364	0.984	0.99	9.85664e-77	-0.006
CTSB	8.48036e-11	0.319623	0.765	0.772	1.93225e-06	-0.007
RPS3	1.02956e-38	0.391532	0.978	0.991	2.34585e-34	-0.013
RACK1	1.8916e-120	0.384071	0.97	0.985	4.31e-116	-0.015
IFITM1	0.859268	0.300671	0.282	0.304	1	-0.022
IFI6	1.16317e-17	0.744812	0.526	0.55	2.65028e-13	-0.024
ABHD2	0.778649	0.408776	0.342	0.385	1	-0.043
IFI27	0	0.354962	0.301	0.663	0	-0.362
