## Supplemental Table 4 for "A TCF4/BRD4-dependent regulatory network confers cross-resistance to targeted and immune checkpoint therapy in melanoma"

### Sheet: Sheet1
	Neural Crest-like				Interferon Alpha Beta Response				Melanocytic				Mesenchymal-like				Antigen Presentation				Mitotic				Mitochondrial (low quality)				Stress (p53 response)				Stress (hypoxia response)				Patient specific B				Patient specific A
	Term	Adjusted P-value	Odds Ratio	Combined Score	Term	Adjusted P-value	Odds Ratio	Combined Score	Term	Adjusted P-value	Odds Ratio	Combined Score	Term	Adjusted P-value	Odds Ratio	Combined Score	Term	Adjusted P-value	Odds Ratio	Combined Score	Term	Adjusted P-value	Odds Ratio	Combined Score	Term	Adjusted P-value	Odds Ratio	Combined Score	Term	Adjusted P-value	Odds Ratio	Combined Score	Term	Adjusted P-value	Odds Ratio	Combined Score	Term	Adjusted P-value	Odds Ratio	Combined Score	Term	Adjusted P-value	Odds Ratio	Combined Score
GO	mesodermal cell differentiation (GO:0048333)	6.85e-06	165.792	2725.08	regulation of ribonuclease activity (GO:0060700)	0.000122372	307.701	4193.92	RNA binding (GO:0003723)	1.85603e-73	59.7646	10292.4	extracellular structure organization (GO:0043062)	2.25148e-26	36.4481	2371.45	antigen processing and presentation of exogenous peptide antigen via MHC class I, TAP-independent (GO:0002480)	1.58448e-11	635.043	18173.8	sister chromatid segregation (GO:0000819)	9.86795e-16	106.813	4216.14	axon choice point recognition (GO:0016198)	0.0248717	135.354	1125.32	negative regulation of transcription from RNA polymerase II promoter in response to stress (GO:0097201)	0.0220483	79.0754	607.602	canonical glycolysis (GO:0061621)	3.19123e-15	157.825	6157.55	nucleoside triphosphate catabolic process (GO:0009143)	0.176463	135.354	1125.32	amine metabolic process (GO:0009308)	0.00332617	123.062	1466.65
	collagen fibril organization (GO:0030199)	1.48e-18	51.7339	2411.47	cellular response to type I interferon (GO:0071357)	9.63607e-19	70.0588	3349.5	ubiquitin ligase inhibitor activity (GO:1990948)	3.59429e-09	349.07	7881.8	external encapsulating structure organization (GO:0045229)	2.25148e-26	36.2554	2354.42	cellular response to type I interferon (GO:0071357)	2.85281e-39	165.5	15698.3	microtubule cytoskeleton organization involved in mitosis (GO:1902850)	2.18673e-25	52.6691	3322.81	negative regulation of lipoprotein lipase activity (GO:0051005)	0.0263438	101.51	803.118	regulation of mRNA processing (GO:0050684)	0.000591557	40.7848	493.685	glucose catabolic process to pyruvate (GO:0061718)	3.19123e-15	157.825	6157.55	entry of bacterium into host cell (GO:0035635)	0.222764	67.6667	493.566	bundle of His cell-Purkinje myocyte adhesion involved in cell communication (GO:0086073)	0.038114	101.51	803.118
	extracellular matrix organization (GO:0030198)	1.64e-29	32.7871	2400.88	type I interferon signaling pathway (GO:0060337)	9.63607e-19	70.0588	3349.5	ubiquitin-protein transferase inhibitor activity (GO:0055105)	6.71273e-09	261.789	5699.79	extracellular matrix organization (GO:0030198)	5.48804e-28	31.1587	2173.4	type I interferon signaling pathway (GO:0060337)	2.85281e-39	165.5	15698.3	mitotic sister chromatid segregation (GO:0000070)	8.21036e-23	56.0052	3139.75	neurotransmitter-gated ion channel clustering (GO:0072578)	0.0263438	101.51	803.118	regulation of RNA splicing (GO:0043484)	8.97295e-05	28.8596	449.803	glycolytic process (GO:0006096)	4.98707e-16	136.518	5674.27	entry into host (GO:0044409)	0.222764	36.8998	231.948	cardiac muscle cell-cardiac muscle cell adhesion (GO:0086042)	0.038114	81.2041	615.404
	extracellular structure organization (GO:0043062)	7.71e-25	34.3962	2114.84	regulation of nuclease activity (GO:0032069)	0.000223534	205.124	2654.37	mRNA 5'-UTR binding (GO:0048027)	1.08007e-09	83.1386	2019.65	collagen fibril organization (GO:0030199)	2.87111e-15	43.031	1672.08	interferon-gamma-mediated signaling pathway (GO:0060333)	8.51514e-37	142.507	12606.5	mitotic spindle organization (GO:0007052)	2.93884e-25	44.0607	2736.16	embryonic camera-type eye development (GO:0031076)	0.0263438	101.51	803.118	negative regulation of stem cell differentiation (GO:2000737)	0.0348126	57.5007	410.559	glycolytic process through glucose-6-phosphate (GO:0061620)	4.23763e-15	147.296	5672.12	nucleoside phosphate catabolic process (GO:1901292)	0.222764	33.8231	207.504	regulation of neurotrophin TRK receptor signaling pathway (GO:0051386)	0.038114	81.2041	615.404
	external encapsulating structure organization (GO:0045229)	7.71e-25	34.2153	2099.66	defense response to symbiont (GO:0140546)	1.95186e-14	32.0416	1201.18	rRNA binding (GO:0019843)	3.02295e-11	59.5415	1683.47	negative regulation of metallopeptidase activity (GO:1905049)	0.00550425	135.354	1125.32	antigen processing and presentation of endogenous peptide antigen via MHC class I via ER pathway (GO:0002484)	1.7513e-09	523.632	12334.8	mitotic nuclear division (GO:0140014)	4.85725e-15	48.5975	1829.95	negative regulation of low-density lipoprotein receptor activity (GO:1905598)	0.0280619	81.2041	615.404	regulation of mRNA splicing, via spliceosome (GO:0048024)	0.000123327	24.0327	350.27	carbohydrate catabolic process (GO:0016052)	1.44559e-14	81.8614	3036.96	nucleoside triphosphate metabolic process (GO:0009141)	0.222764	33.8231	207.504	ethanol catabolic process (GO:0006068)	0.038114	81.2041	615.404
Hallmarks	Epithelial Mesenchymal Transition	1.26394e-31	44.6047	3329.4	Interferon Alpha Response	3.19466e-24	59.6103	3403.53	Myc Targets V1	1.61561e-15	22.0679	802.424	Epithelial Mesenchymal Transition	7.20374e-61	99.4432	14127.6	Interferon Alpha Response	5.50117e-66	218.722	33358.8	E2F Targets	3.01494e-42	61.241	6028.45	Angiogenesis	7.87322e-07	42.2766	743.264	TNF-alpha Signaling via NF-kB	0.109429	6.40015	27.4689	Hypoxia	6.71119e-30	42.1751	2988.64	Estrogen Response Late	0.561483	4.18878	16.8109	Apical Surface	0.0817179	9.64917	37.5428
	Angiogenesis	0.00016856	25.8698	268.864	Interferon Gamma Response	4.01955e-25	35.39	2118.53	Oxidative Phosphorylation	0.000328527	7.68561	74.015	Angiogenesis	2.52703e-14	84.9316	2904.62	Interferon Gamma Response	1.2655e-75	137.968	24199.9	G2-M Checkpoint	5.16536e-39	55.2717	4990.98	Cholesterol Homeostasis	0.00880083	11.8036	89.3073	G2-M Checkpoint	0.109429	6.40015	27.4689	Glycolysis	2.02987e-19	27.3889	1260.9	Hedgehog Signaling	0.561483	5.73304	10.3216	Estrogen Response Late	0.0332382	5.31849	30.3507
	UV Response Dn	7.64337e-06	12.6368	180.374	Apical Surface	0.0907977	9.64917	37.5428	Allograft Rejection	0.0016901	6.48366	49.1911	Coagulation	2.31305e-12	23.6391	692.09	Allograft Rejection	1.02322e-15	22.0679	802.424	Mitotic Spindle	1.84042e-14	20.5225	684.647	Coagulation	0.0347014	6.14614	32.4387	TGF-beta Signaling	0.337569	7.66153	15.835	mTORC1 Signaling	3.64995e-18	25.5549	1092.27	Androgen Response	0.561483	4.1237	9.95552	Epithelial Mesenchymal Transition	0.0332382	5.31849	30.3507
	IL-2/STAT5 Signaling	7.64337e-06	10.2597	145.478	Estrogen Response Late	0.000876072	7.68561	74.015	Reactive Oxygen Species Pathway	0.041652	8.6205	31.803	Myogenesis	3.14516e-09	14.2979	311.331	Complement	3.44191e-06	10.2055	144.281	Estrogen Response Late	0.0768116	4.18878	16.8109	Epithelial Mesenchymal Transition	0.0282525	5.31849	30.3507	Hypoxia	0.285573	4.15657	10.044	Epithelial Mesenchymal Transition	7.36601e-05	8.92572	105.49	Inflammatory Response	0.561483	3.09325	7.85521	Xenobiotic Metabolism	0.0817179	4.18878	16.8109
	TGF-beta Signaling	0.000633534	16.5417	145.257	Coagulation	0.0408251	6.14614	32.4387	Unfolded Protein Response	0.038215	5.5642	22.0213	Apoptosis	5.77408e-08	14.532	270.897	Inflammatory Response	2.79909e-05	8.92572	105.49	Spermatogenesis	0.102908	4.63168	16.2002	KRAS Signaling Up	0.0282525	5.31849	30.3507	p53 Pathway	0.285573	4.15657	10.044	IL-2/STAT5 Signaling	0.000509308	7.72603	74.6481	KRAS Signaling Dn	0.561483	3.09325	7.85521	Estrogen Response Early	0.0817179	4.18878	16.8109
Jensen Compartments	Basement membrane collagen trimer	4.30907e-07	276.347	4894.12	Shc-EGFR complex	0.000245087	135.354	1125.32	Cytosolic ribosome	1.00726e-147	1350.9	465821	Complex of collagen trimers	3.18239e-19	273.16	12799	MHC protein complex	4.54788e-27	594.563	36063.3	Kinetochore microtubule	1.42689e-25	59.8464	3756.66	Chylomicron	0.00158441	68.354	722.109	Paraspeckles	0.174435	101.765	446.438	Glucose transporter complex	7.76802e-10	11.3675	314.171	Respiratory chain complex II	0.527839	100.495	422.548	Neutrophil:Peripheral Blood	0.0463773	40.5918	261.804
	insulin-like growth factor binding protein complex	0.000685498	406.102	3862.57	Viral assembly compartment	8.14118e-07	34.8596	488.773	Cytosolic large ribosomal subunit	5.33899e-95	1251.63	277203	Fibrillar collagen trimer	4.83693e-11	423.34	11651.9	MHC class I protein complex	3.7261e-13	635.043	18173.8	plus-end kinesin complex	2.07433e-08	174.509	3574.12	triglyceride-rich lipoprotein particle	0.0039686	38.4356	350.035	Vacuolar proton-transporting V-type ATPase, V0 domain	0.174435	101.765	446.438	Pyruvate kinase complex	2.00423e-09	17.8722	464.618	Fibrillar center	0.534373	50.2424	185.836	Infiltrated Mononuclear cell:Kidney	0.219568	50.2424	185.836
	Extracellular matrix component	9.51173e-26	55.8462	3586.59	Interferon regulatory factor 7 complex	1.47457e-09	22.0149	447.672	Ribosomal subunit	7.31383e-130	538.893	163286	Extracellular matrix component	5.832e-33	72.4809	5862.53	MHC class II protein complex	7.47567e-15	499.208	16237.8	Ndc80 complex	6.60295e-22	55.7842	2969.58	very-low-density lipoprotein particle	0.0039686	38.4356	350.035	BRCA1-Rad51 complex	0.174435	101.765	446.438	pyrophosphate-dependent phosphofructokinase complex	3.88976e-08	40.1557	906.595	insulin-like growth factor ternary complex	0.534373	50.2424	185.836	CD14+CD16+ monocyte:Peripheral Blood	0.219568	50.2424	185.836
	Basement membrane	1.92471e-20	54.875	2755.45	STING complex	1.16264e-09	18.0128	370.569	Cytosolic part	3.34985e-123	382.176	109784	Banded collagen fibril	1.14116e-08	261.789	5699.79	Integral component of lumenal side of endoplasmic reticulum membrane	3.48775e-23	301.379	15584.4	Spindle microtubule	5.59447e-15	76.7374	2801.51	Mitochondrial respiratory chain complex IV	0.0271157	36.8998	231.948	CRD-mediated mRNA stability complex	0.174435	101.765	446.438	Extracellular exosome	3.88976e-08	4.07112	89.5756	Stigma papilla	0.534373	40.1919	141.433	Adipose-derived Stromal cell:Abdominal Adipose Tissue	0.00168606	14.3704	169.269
	network-forming collagen trimer	3.29237e-05	205.124	2654.37	Endosome lumen	0.00019973	30.7423	261.879	Ribosome	3.45581e-123	363.308	104248	Basement membrane	1.5234e-20	54.875	2755.45	Lumenal side of endoplasmic reticulum membrane	7.64215e-23	271.227	13812.5	Condensed chromosome outer kinetochore	7.73117e-07	165.792	2725.08	Sporoplasm	0.0304982	33.8231	207.504	Rad17 RFC-like complex	0.0350653	59.3333	429.455	Extracellular vesicle	3.88976e-08	4.04683	88.4244	Guanylate cyclase complex, soluble	0.534373	33.4916	112.775	Adipose Progenitor cell:Abdominal Adipose Tissue	0.00168606	14.3704	169.269
CellMarker Augmented	Mesenchymal Stem cell:Anterior Cruciate Ligament	2.35425e-24	61.9375	3751.63	Germline Stem cell:Ovarian Cortex	7.02994e-09	26.5288	638.452	Natural Killer T (NKT) cell:Fetal Kidney	9.33031e-52	54.409	6566.04	Stem cell:Molar	1.38664e-57	186	25498.4	Myometrial Stem cell:Myometrium	1.02654e-51	152.656	18512.7	Progenitor cell:Stomach	1.90617e-134	1085.12	337378	Neural Progenitor cell:Brain	0.00108504	50.7449	346.392	Natural Killer T (NKT) cell:Fetal Kidney	9.67157e-07	5.13084	92.2323	Mesangial cell:Kidney	0.140683	50.2424	185.836	Epithelial cell:Pancreas	0.177051	50.2424	185.836	Neutrophil:Peripheral Blood	0.0320004	40.5918	261.804
	Mesenchymal Stem cell:Breast	3.86076e-23	58.1142	3293.65	Germinal Stem cell:Ovary	7.02994e-09	26.5288	638.452	Mitotic Fetal Germ cell:Fetal Gonad	1.12074e-53	39.6555	4988.43	Mesenchymal Stem cell:Anterior Cruciate Ligament	7.15062e-55	164.314	21385.3	Cancer Stem cell:Myometrium	1.02654e-51	152.656	18512.7	Oxyntic Stem cell:Stomach	1.90617e-134	1085.12	337378	Mesenchymal Progenitor cell:Cartilage	2.71325e-08	19.5771	341.082	Epidermal Stem cell:Foreskin	0.0319677	13.7775	87.6113	Cancer Stem cell:Brain	0.0169137	22.764	175.608	Langerhans cell:Bone Marrow	0.177051	50.2424	185.836	Adipose-derived Stromal cell:Abdominal Adipose Tissue	0.000114617	17.1414	250.39
	Stem cell:Placenta	3.86076e-23	58.1142	3293.65	Mesenchymal Stem cell:Amniotic Fluid	2.48381e-05	16.5675	238.445	Leydig Precursor cell:Fetal Gonad	1.58522e-32	42.8265	3254.58	Myofibroblast:Lung	5.03515e-53	157.2	19727	Mesenchymal Stem cell:Amniotic Fluid	1.02654e-51	152.656	18512.7	Oxyntic Progenitor cell:Stomach	1.90617e-134	1085.12	337378	Endocrine Progenitor cell:Pancreas	4.05142e-08	18.5199	315.238	Lymphoid cell:Blood	0.0319677	12.9301	79.958	Granulosa cell:Fetal Gonad	6.4168e-05	11.0837	163.958	Luminal Epithelial cell:Breast	0.204988	40.1919	141.433	Adipose Progenitor cell:Abdominal Adipose Tissue	0.000114617	17.1414	250.39
	Stem cell:Molar	9.04895e-22	55.7842	2969.58	Prostate Stem cell:Prostate	2.48381e-05	16.5675	238.445	Morula Cell (Blastomere):Embryo	1.94644e-11	27.8258	744.115	Mesenchymal Stem cell:Breast	4.61187e-51	148.015	17830.1	Cancer Stem-Like cell:Oral Cavity	1.02654e-51	152.656	18512.7	Vascular Stem cell:Blood	2.1352e-122	796.529	225146	Epithelial cell:Embryoid Body	4.05142e-08	18.5199	315.238	SLC16A7+ cell:Lung	0.000757751	5.50696	58.4792	CD4+ T cell:Peripheral Blood	0.16297	40.1919	141.433	Myeloblast:Germ	0.204988	40.1919	141.433	Infiltrated Mononuclear cell:Kidney	0.150542	50.2424	185.836
	Mesenchymal Stem cell:Corneal Endothelium	4.76515e-20	50.744	2488.81	Serous Acinar cell:Salivary Gland	2.48381e-05	16.5675	238.445	Gonadal Mitotic Phase Fetal Germ cell:Fetal Gonad	6.35708e-14	15.7816	518.764	Stem cell:Placenta	4.61187e-51	148.015	17830.1	Prostate Stem cell:Prostate	1.02654e-51	152.656	18512.7	Vascular Progenitor cell:Blood	2.1352e-122	796.529	225146	Esophageal Mucosal cell:Esophagus	6.91393e-07	16.0306	227.388	Alpha cell:Pancreatic Islet	0.215839	9.51293	36.8017	Mitotic Fetal Germ cell:Fetal Gonad	1.12726e-06	6.69234	130.685	Epithelial cell:Prostate	0.227381	33.4916	112.775	CD14+CD16+ monocyte:Peripheral Blood	0.150542	50.2424	185.836
CCLE Proteomics	U118MG CENTRAL NERVOUS SYSTEM TenPx26	6.33194e-20	12.445	622.541	COV362 OVARY TenPx03	3.52692e-08	21.7811	485.439	A375 SKIN TenPx03	3.17524e-52	74.8724	9238.9	RERFLCSQ1 LUNG TenPx16	6.86889e-21	18.3493	958.65	NCIH1650 LUNG TenPx11	1.17644e-21	20.4219	1086.7	697 HAEMATOPOIETIC AND LYMPHOID TISSUE TenPx30	3.25849e-32	18.7549	1359.76	C32 SKIN TenPx25	8.02752e-09	7.64131	187.177	KYSE70 OESOPHAGUS TenPx18	0.00029351	7.06991	97.2906	TUHR4TKB KIDNEY TenPx18	1.798e-09	8.86172	230.457	769P KIDNEY TenPx25	0.0338537	4.42271	40.7926	HEPG2 LIVER TenPx02	0.0829052	4.83571	33.5246
	WM115 SKIN TenPx29	4.12324e-16	9.60983	389.666	OV56 OVARY TenPx35	5.37651e-09	8.84695	219.947	WM793 SKIN TenPx18	3.43947e-57	45.1164	6114.24	U118MG CENTRAL NERVOUS SYSTEM TenPx26	3.16597e-20	12.445	622.541	SW1990 PANCREAS TenPx22	2.12159e-19	18.3521	868.503	REH HAEMATOPOIETIC AND LYMPHOID TISSUE TenPx30	6.03997e-28	14.7597	925.049	LN229 CENTRAL NERVOUS SYSTEM TenPx27	7.3776e-07	6.04794	114.162	SNUC5 LARGE INTESTINE TenPx40	0.014465	7.91232	67.0755	WM2664 SKIN TenPx02	0.000105612	9.09798	120.396	HS944T SKIN TenPx05	0.160819	4.69495	31.7759	RPMI7951 SKIN TenPx01	0.364601	6.96298	31.5793
	SU8686 PANCREAS TenPx12	4.45174e-14	10.5768	372.024	HCC827 LUNG TenPx10	1.04282e-06	10.221	186.098	WM88 SKIN TenPx32	3.02837e-35	18.2983	1535.11	SNU1105 CENTRAL NERVOUS SYSTEM TenPx31	5.41626e-13	14.1725	463.088	KARPAS299 HAEMATOPOIETIC AND LYMPHOID TISSUE TenPx27	1.19855e-22	14.6607	823.775	U2OS BONE TenPx34	9.41835e-22	16.7471	810.795	COLO829 SKIN TenPx35	7.3776e-07	5.76572	109.157	SBC5 LUNG TenPx13	0.00119805	5.69566	66.4201	A704 KIDNEY TenPx32	2.0966e-06	5.52146	100.774	OV56 OVARY TenPx35	0.160819	3.65708	24.0145	HEC59 ENDOMETRIUM TenPx25	0.0699633	3.70748	28.8265
	U87MG CENTRAL NERVOUS SYSTEM TenPx28	9.46505e-14	10.6898	365.552	PL45 PANCREAS TenPx26	3.5561e-07	7.16571	140.239	LMSU STOMACH TenPx41	5.58525e-25	21.3836	1273.65	NCIH196 LUNG TenPx19	7.15701e-14	9.94599	347.976	HCC1187 BREAST TenPx20	5.577e-20	14.378	703.776	SEM HAEMATOPOIETIC AND LYMPHOID TISSUE TenPx25	1.68345e-19	10.2078	441.265	UACC257 SKIN TenPx11	0.000126335	6.3868	85.5697	KURAMOCHI OVARY TenPx15	0.00128673	5.87432	65.7023	SNU1 STOMACH TenPx20	1.98401e-05	6.09454	95.0656	COV362 OVARY TenPx03	0.694814	5.66781	22.6974	HEP3B217 LIVER TenPx02	0.192311	4.52178	26.2849
	LN229 CENTRAL NERVOUS SYSTEM TenPx27	4.45174e-14	9.64412	341.374	SW1990 PANCREAS TenPx22	2.72025e-06	7.95293	132.97	NCIH1355 LUNG TenPx18	3.40015e-27	17.6741	1146.09	DAOY CENTRAL NERVOUS SYSTEM TenPx38	5.10149e-12	11.0057	327.299	CFPAC1 PANCREAS TenPx13	1.74789e-18	13.7074	616.731	JMSU1 URINARY TRACT TenPx02	1.41674e-09	12.5442	255.587	SNB19 CENTRAL NERVOUS SYSTEM TenPx32	0.000126335	5.7505	76.0343	UACC257 SKIN TenPx11	0.0307897	6.31021	46.1683	C32 SKIN TenPx25	2.72027e-05	5.43338	81.4745	LS180 LARGE INTESTINE TenPx27	0.276356	3.00313	17.2305	TE4 OESOPHAGUS TenPx33	0.0699633	3.34712	24.9327
Reactome	Extracellular matrix organization Homo sapiens R-HSA-1474244	6.76788e-31	35.0292	2629.9	Interferon alpha/beta signaling Homo sapiens R-HSA-909733	1.58981e-20	72.7033	3731	Peptide chain elongation Homo sapiens R-HSA-156902	7.14498e-169	4888.54	1.92206e+06	Extracellular matrix organization Homo sapiens R-HSA-1474244	9.53567e-28	31.5922	2149.83	Interferon Signaling Homo sapiens R-HSA-913531	1.37194e-50	80.3986	9689.38	Cell Cycle Homo sapiens R-HSA-1640170	9.06181e-47	36.021	4009.71	GRB7 events in ERBB2 signaling Homo sapiens R-HSA-1306955	0.332596	50.2424	185.836	Regulation of TP53 Activity through Methylation Homo sapiens R-HSA-6804760	0.101964	48.8554	336.547	Glycolysis Homo sapiens R-HSA-70171	1.03161e-15	116.998	4710.36	Biological oxidations Homo sapiens R-HSA-211859	0.543018	5.40332	31.1847	Cytosolic sulfonation of small molecules Homo sapiens R-HSA-156584	0.000344588	59.1845	786.055
	Integrin cell surface interactions Homo sapiens R-HSA-216083	1.69759e-17	60.9605	2628.96	Interferon Signaling Homo sapiens R-HSA-913531	1.76678e-14	22.5656	828.247	Eukaryotic Translation Elongation Homo sapiens R-HSA-156842	9.9035e-169	3773.05	1.47963e+06	Collagen biosynthesis and modifying enzymes Homo sapiens R-HSA-1650814	1.23483e-17	65.9502	2906.54	Immune System Homo sapiens R-HSA-168256	8.79387e-43	21.13	2152.05	Cell Cycle, Mitotic Homo sapiens R-HSA-69278	2.50738e-37	30.7709	2734.97	LRR FLII-interacting protein 1 (LRRFIP1) activates type I IFN production Homo sapiens R-HSA-3134973	0.332596	50.2424	185.836	TRP channels Homo sapiens R-HSA-3295583	0.101964	36.0996	228.73	Glucose metabolism Homo sapiens R-HSA-70326	2.98162e-11	36.0463	1055.99	Nitric oxide stimulates guanylate cyclase Homo sapiens R-HSA-392154	0.543018	17.8198	89.0502	Extracellular matrix organization Homo sapiens R-HSA-1474244	0.0555638	5.35172	40.1665
	Collagen formation Homo sapiens R-HSA-1474290	3.5267e-19	54.744	2595.14	Cytokine Signaling in Immune system Homo sapiens R-HSA-1280215	1.61486e-07	7.03679	142.638	Formation of a pool of free 40S subunits Homo sapiens R-HSA-72689	1.75648e-167	2839.86	1.10435e+06	Assembly of collagen fibrils and other multimeric structures Homo sapiens R-HSA-2022090	5.78371e-17	72.3765	3048.66	Cytokine Signaling in Immune system Homo sapiens R-HSA-1280215	1.18993e-40	28.681	2768.71	Mitotic Prometaphase Homo sapiens R-HSA-68877	7.97589e-23	52.8098	2908.91	Chylomicron-mediated lipid transport Homo sapiens R-HSA-174800	0.203536	27.0544	155.372	Gene Expression Homo sapiens R-HSA-74160	0.101964	3.19136	19.8961	Gluconeogenesis Homo sapiens R-HSA-70263	2.9368e-10	72.0145	1915.76	Surfactant metabolism Homo sapiens R-HSA-5683826	0.543018	15.1768	71.4451	Phase II conjugation Homo sapiens R-HSA-156580	0.107596	8.59549	55.3466
	Assembly of collagen fibrils and other multimeric structures Homo sapiens R-HSA-2022090	1.94383e-15	64.474	2441.9	Immune System Homo sapiens R-HSA-168256	3.47109e-05	3.81042	55.6788	L13a-mediated translational silencing of Ceruloplasmin expression Homo sapiens R-HSA-156827	3.84471e-165	2097.39	803251	Collagen formation Homo sapiens R-HSA-1474290	5.74311e-16	45.4645	1797.62	Interferon gamma signaling Homo sapiens R-HSA-877300	1.97558e-37	104.005	9239.02	Resolution of Sister Chromatid Cohesion Homo sapiens R-HSA-2500257	3.62707e-20	49.5013	2409.49	Choline catabolism Homo sapiens R-HSA-6798163	0.332596	40.1919	141.433	Regulation of TP53 Degradation Homo sapiens R-HSA-6804757	0.114034	25.1477	142.518	Metabolism of carbohydrates Homo sapiens R-HSA-71387	1.04688e-08	11.925	271.189	Phase II conjugation Homo sapiens R-HSA-156580	0.543018	6.38015	27.4883	Molecules associated with elastic fibres Homo sapiens R-HSA-2129379	0.441115	14.484	66.9516
	Collagen biosynthesis and modifying enzymes Homo sapiens R-HSA-1650814	3.16328e-16	59.3218	2367.71	ISG15 antiviral mechanism Homo sapiens R-HSA-1169408	0.00155617	15.5797	162.09	3' -UTR-mediated translational regulation Homo sapiens R-HSA-157279	3.84471e-165	2097.39	803251	Smooth Muscle Contraction Homo sapiens R-HSA-445355	3.21775e-12	81.9066	2513.29	Interferon alpha/beta signaling Homo sapiens R-HSA-909733	2.2885e-37	142.507	12606.5	M Phase Homo sapiens R-HSA-68886	3.03148e-19	22.5343	1043.99	Lysosome Vesicle Biogenesis Homo sapiens R-HSA-432720	0.0673147	19.2023	139.311	Regulation of TP53 Expression and Degradation Homo sapiens R-HSA-6806003	0.114034	24.4069	136.963	Metabolism Homo sapiens R-HSA-1430728	2.41025e-08	4.52126	98.0394	Vitamin B2 (riboflavin) metabolism Homo sapiens R-HSA-196843	0.543018	50.7577	188.247	ROS, RNS production in response to bacteria Homo sapiens R-HSA-1222556	0.441115	12.6709	55.5117
OMIM Disease	ehlers-danlos	0.00968981	45.1043	298.984	macular degeneration	0.0395366	25.3622	142.749	anemia	1.79061e-06	23.0309	330.07	ehlers-danlos	2.0385e-08	174.509	3574.12	celiac disease	0.0238234	33.8231	207.504	fanconi anemia	4.06322e-06	92.088	1355.18	dementia	0.0221346	40.5918	261.804	macular degeneration	0.112886	23.9292	74.7039	anemia	0.00246742	14.5051	120.496	diabetes mellitus	0.161626	7.3067	24.8136	arrhythmogenic right ventricular dysplasia	0.00931214	36.8998	231.948
	myopathy	0.00968981	14.9804	98.6098	alopecia	0.24022	20.0909	58.7683	cataract	0.315164	4.35968	6.80166	myopathy	0.000499802	20.6875	198.366	schizophrenia	0.0540572	14.484	66.9516	breast cancer	5.49232e-05	34.5069	394.035	alzheimer disease	0.052073	16.9014	82.8339	lymphoma	0.112886	19.3673	56.6702	rheumatoid arthritis	0.163787	16.7407	46.2543	gastric cancer	0.161626	20.2969	59.5699	hypertension	0.0230077	15.0212	70.4224
	corneal dystrophy	0.0101069	33.8231	207.504	corneal dystrophy	0.24022	15.4522	41.587	leukemia	0.324116	2.60042	2.92977	aneurysm	0.000499802	41	380.286	gastric cancer	0.16058	20.0909	58.7683	anemia	0.000822474	14.5051	120.496	thrombophilia	0.13426	20.0909	58.7683	breast cancer	0.112886	15.059	40.5417	encephalopathy	0.163787	15.4522	41.587	diabetes	0.161626	5.60034	16.4184	encephalopathy	0.0963705	15.4522	41.587
	muscular dystrophy	0.0413511	13.0803	58.0559	lateral sclerosis	0.24022	11.1571	26.7569					muscular dystrophy	0.00237364	20.4845	152.192	psoriasis	0.16058	18.2635	51.8788	pancreatic cancer	0.112985	20.0909	58.7683	long qt syndrome	0.13426	18.2635	51.8788	ataxia	0.174556	6.88032	13.545	dystonia	0.163787	11.814	28.9421	ovarian cancer	0.161626	16.9124	46.8936	glaucoma	0.0963705	13.3906	34.316
	osteoporosis	0.110431	20.0909	58.7683	diabetes mellitus, type 1	0.24022	7.72106	15.9538					osteoporosis	0.00422989	45.1043	298.984	lung cancer	0.199032	10.0404	23.1229	ovarian cancer	0.112985	16.7407	46.2543	ovarian cancer	0.13426	16.7407	46.2543	leukemia	0.177676	5.26716	9.10056	parkinson disease	0.163787	9.56181	21.5992	orofacial cleft	0.161626	11.2715	27.1395	alzheimer disease	0.122262	8.0303	16.8764
