## Supplemental Table 7 for "A TCF4/BRD4-dependent regulatory network confers cross-resistance to targeted and immune checkpoint therapy in melanoma"

### Sheet: Mes-like_vs_CAFs
Gene name	p_val	avg_logFC	pct.1	pct.2	p_val_adj
ERBB3	1.58139e-128	1.23026	0.701	0.086	2.84951e-124
CDH19	2.74239e-126	1.42872	0.599	0.056	4.9415e-122
PTPRZ1	9.26628e-100	1.29878	0.49	0.047	1.66969e-95
PLP1	4.01237e-98	1.31009	0.701	0.126	7.22989e-94
SOX10	8.07434e-81	0.773063	0.471	0.056	1.45491e-76
EDNRB	4.32783e-71	1.27959	0.764	0.232	7.79832e-67
S100B	1.23033e-67	1.75933	0.79	0.262	2.21693e-63
ST3GAL6	2.92387e-64	0.56095	0.49	0.078	5.26852e-60
ADGRG1	8.59713e-63	0.70985	0.49	0.082	1.54912e-58
MCAM	1.60598e-58	0.671133	0.478	0.08	2.89382e-54
LGI4	3.47404e-56	1.2745	0.401	0.059	6.25987e-52
SOX6	4.04821e-56	0.498091	0.363	0.047	7.29447e-52
TFAP2A	4.47765e-54	0.90983	0.567	0.138	8.06828e-50
ITGA6	1.6239e-47	0.638963	0.369	0.058	2.9261e-43
SORBS2	2.05055e-44	0.763634	0.382	0.07	3.69489e-40
S100A1	1.03819e-41	1.4017	0.726	0.326	1.87071e-37
DUSP4	1.01994e-40	0.598008	0.516	0.135	1.83783e-36
PRAME	2.8662e-40	0.726487	0.51	0.134	5.1646e-36
GPM6B	6.37685e-39	1.06008	0.758	0.342	1.14904e-34
SNCA	4.36763e-38	0.504289	0.459	0.113	7.87003e-34
ATP1B1	6.5419e-38	0.816545	0.611	0.204	1.17878e-33
AP1S2	8.23864e-37	1.11691	0.701	0.323	1.48452e-32
TUBB2B	8.90316e-35	0.586565	0.325	0.061	1.60426e-30
MIA	1.04146e-33	0.662762	0.35	0.074	1.87661e-29
CHD7	1.22495e-33	0.453617	0.389	0.09	2.20723e-29
PAX3	1.36847e-33	0.518013	0.395	0.093	2.46585e-29
LYST	2.87381e-30	0.726928	0.631	0.283	5.17833e-26
SYNM	4.87763e-30	0.476129	0.369	0.09	8.78901e-26
CRYAB	3.53764e-27	1.42327	0.637	0.355	6.37447e-23
SEC11C	5.88029e-27	0.522754	0.471	0.163	1.05957e-22
CADM1	7.81412e-26	0.897558	0.459	0.161	1.40803e-21
COL9A3	5.19857e-25	0.430197	0.357	0.09	9.36731e-21
SERPINE2	7.36883e-25	1.14753	0.981	0.811	1.32779e-20
TYR	1.01485e-24	0.807627	0.344	0.095	1.82866e-20
MICAL3	1.147e-24	0.411875	0.376	0.11	2.06679e-20
DCT	4.69258e-24	1.02994	0.427	0.148	8.45557e-20
MEF2C	2.12487e-23	0.82249	0.522	0.224	3.82881e-19
FMN1	3.46933e-22	0.505056	0.369	0.116	6.25139e-18
SSFA2	2.90982e-21	0.622758	0.535	0.235	5.2432e-17
ATP1A1	3.04708e-21	0.742606	0.764	0.591	5.49054e-17
HSP90AB1	3.81754e-20	0.615542	1	0.995	6.87883e-16
SORT1	8.30219e-20	0.408904	0.331	0.103	1.49597e-15
STMN1	1.01073e-19	0.456095	0.669	0.332	1.82124e-15
SYT11	8.78892e-19	0.408197	0.369	0.126	1.58368e-14
PLOD3	2.14327e-18	0.519728	0.631	0.382	3.86196e-14
HSP90AA1	2.80026e-18	0.456252	1	0.994	5.04579e-14
MLANA	4.46376e-18	0.824319	0.471	0.212	8.04325e-14
PHACTR1	6.46869e-18	0.504524	0.363	0.132	1.16559e-13
PLAT	2.70194e-17	0.610459	0.586	0.3	4.86863e-13
PDGFA	4.55843e-17	0.470828	0.408	0.162	8.21384e-13
ENDOD1	6.62567e-17	0.502598	0.408	0.17	1.19388e-12
MYO10	2.22711e-16	0.473515	0.497	0.238	4.01302e-12
GULP1	3.08594e-16	0.427209	0.382	0.155	5.56055e-12
GPR155	4.33802e-16	0.596002	0.344	0.129	7.81668e-12
MT-ND4L	7.41118e-16	0.868325	0.962	0.949	1.33542e-11
SDCBP	7.22669e-15	0.493898	0.854	0.731	1.30218e-10
ETV5	8.12107e-15	0.461398	0.459	0.217	1.46334e-10
FIGN	3.33759e-14	0.389696	0.312	0.117	6.01401e-10
SYNGR1	3.41303e-14	0.478165	0.459	0.242	6.14994e-10
RHOB	3.4483e-14	0.735995	0.541	0.326	6.21348e-10
SLC23A2	4.3271e-14	0.370506	0.306	0.113	7.797e-10
NES	4.78646e-14	0.905125	0.58	0.368	8.62472e-10
CSRP1	6.09433e-14	0.700013	0.605	0.383	1.09814e-09
PMEL	4.42607e-13	1.24791	0.51	0.299	7.97533e-09
DUSP6	1.33242e-12	0.381032	0.516	0.282	2.40089e-08
HMG20B	1.65932e-12	0.412609	0.561	0.338	2.98992e-08
MARCKSL1	2.32671e-12	0.536426	0.592	0.361	4.19251e-08
SDC3	3.55591e-12	0.485265	0.414	0.208	6.40739e-08
TOMM20	3.58389e-12	0.374969	0.885	0.768	6.45782e-08
ASAH1	3.618e-12	0.561027	0.592	0.412	6.51927e-08
CNP	4.26075e-12	0.451814	0.484	0.286	7.67744e-08
PUF60	8.92801e-12	0.410823	0.586	0.393	1.60874e-07
HACD3	1.04912e-11	0.375276	0.656	0.456	1.8904e-07
SDHC	1.30245e-11	0.421696	0.592	0.41	2.34688e-07
MATN2	1.39865e-11	0.485507	0.344	0.158	2.52023e-07
FAM210B	1.70442e-11	0.695924	0.548	0.388	3.0712e-07
ISYNA1	2.00935e-11	0.36778	0.369	0.168	3.62064e-07
HSPE1	2.93664e-11	0.362446	0.866	0.71	5.29154e-07
CSPG4	3.35153e-11	0.363646	0.325	0.143	6.03913e-07
NDUFA4	3.43571e-11	0.378015	0.949	0.893	6.1908e-07
CD320	6.64197e-11	0.305935	0.478	0.261	1.19682e-06
SLC3A2	7.94976e-11	0.541898	0.567	0.38	1.43247e-06
ATP6V0B	1.17455e-10	0.342651	0.732	0.6	2.11641e-06
TSC22D4	1.3422e-10	0.316022	0.389	0.198	2.41851e-06
HSPD1	1.42171e-10	0.37729	0.873	0.767	2.56179e-06
NDUFB9	1.68169e-10	0.380176	0.745	0.591	3.03023e-06
FBXO7	1.77426e-10	0.376994	0.484	0.295	3.19704e-06
SLC25A4	2.05937e-10	0.322149	0.408	0.212	3.71078e-06
MITF	2.35386e-10	0.530043	0.439	0.26	4.24141e-06
MT-CO2	3.44807e-10	0.460914	1	0.998	6.21308e-06
UHMK1	3.6263e-10	0.3538	0.439	0.249	6.53422e-06
SOX4	3.9544e-10	0.626653	0.936	0.781	7.12544e-06
STARD13	4.01731e-10	0.444301	0.363	0.189	7.23878e-06
POLR2F	5.7136e-10	0.353488	0.611	0.416	1.02953e-05
SARAF	6.05629e-10	0.434267	0.771	0.649	1.09128e-05
HSPA12A	6.26186e-10	0.397875	0.325	0.158	1.12833e-05
COMT	6.86348e-10	0.406451	0.522	0.343	1.23673e-05
GPNMB	7.92814e-10	0.656691	0.822	0.752	1.42857e-05
SYPL1	8.50158e-10	0.359196	0.599	0.41	1.5319e-05
PHLDA1	9.73515e-10	0.359493	0.529	0.323	1.75418e-05
PPIA	1.10324e-09	0.34354	0.968	0.964	1.98793e-05
C1orf43	1.48699e-09	0.43433	0.541	0.38	2.6794e-05
MXI1	1.58513e-09	0.357803	0.427	0.242	2.85625e-05
KMT2E	1.75662e-09	0.393856	0.777	0.64	3.16526e-05
MAGED2	1.89728e-09	0.391735	0.777	0.64	3.41872e-05
GPR137B	2.20909e-09	0.329829	0.312	0.148	3.98055e-05
PCDH7	2.24251e-09	0.556151	0.567	0.396	4.04078e-05
RPS7	3.31442e-09	0.30263	1	0.993	5.97225e-05
APP	3.66929e-09	0.368425	0.898	0.815	6.61169e-05
ATP6V1G1	4.2654e-09	0.334238	0.834	0.774	7.68583e-05
C1orf21	7.781e-09	0.352838	0.516	0.33	0.000140206
PCBP1	9.72294e-09	0.34737	0.847	0.771	0.000175198
MT-ND5	1.13034e-08	0.329585	1	0.992	0.000203676
SPTBN1	1.16075e-08	0.517196	0.917	0.849	0.000209156
LSAMP	1.33609e-08	0.327483	0.401	0.22	0.00024075
MYO5A	1.42031e-08	0.304598	0.395	0.222	0.000255926
MT-ATP8	1.43778e-08	0.81719	0.796	0.697	0.000259073
ATP5MF	1.85118e-08	0.308196	0.86	0.778	0.000333564
PRMT2	2.08922e-08	0.459768	0.777	0.661	0.000376456
CCT6A	2.24508e-08	0.332595	0.688	0.541	0.000404541
FDFT1	2.92183e-08	0.311357	0.395	0.227	0.000526485
APOC1	3.82905e-08	0.518852	0.357	0.19	0.000689957
TRIM2	4.41223e-08	0.487657	0.35	0.203	0.000795041
RPN2	4.43332e-08	0.38913	0.739	0.699	0.00079884
UBL3	6.80692e-08	0.349671	0.605	0.443	0.00122654
TROVE2	6.86868e-08	0.323265	0.631	0.478	0.00123767
CHL1	7.18318e-08	0.413203	0.382	0.222	0.00129434
ZC3H13	7.74399e-08	0.430203	0.777	0.701	0.00139539
APOE	8.89217e-08	0.766899	0.815	0.636	0.00160228
MRPS18B	9.34142e-08	0.3137	0.522	0.378	0.00168323
SMS	1.02778e-07	0.302455	0.433	0.257	0.00185195
METRN	1.14241e-07	0.432321	0.433	0.283	0.00205851
CCT3	1.40437e-07	0.419428	0.688	0.602	0.00253053
EMP3	1.64781e-07	0.347056	0.885	0.827	0.0029692
DSTYK	2.03767e-07	0.359591	0.439	0.291	0.00367167
CTNNB1	3.06342e-07	0.358542	0.707	0.574	0.00551997
BTG1	3.8334e-07	0.319777	0.834	0.72	0.00690741
CEP170	4.23761e-07	0.398922	0.567	0.437	0.00763574
NDRG2	4.92815e-07	0.367221	0.344	0.2	0.00888003
RCN2	5.70049e-07	0.332273	0.599	0.459	0.0102717
NAA20	8.64905e-07	0.309391	0.484	0.343	0.0155847
ARPC1B	1.02467e-06	0.457598	0.79	0.677	0.0184636
MIF	1.14232e-06	0.481401	0.854	0.744	0.0205834
NDUFS2	1.28088e-06	0.319587	0.541	0.402	0.0230802
CDKN2A	1.56532e-06	0.490146	0.318	0.162	0.0282055
PFDN2	1.6916e-06	0.434813	0.561	0.437	0.0304809
NUDT4	2.06487e-06	0.368021	0.439	0.303	0.0372068
FARP2	2.08389e-06	0.301665	0.306	0.172	0.0375496
BSG	2.22167e-06	0.429072	0.841	0.868	0.0400322
ALDH1A3	2.28619e-06	0.368526	0.389	0.239	0.0411949
CD44	2.44235e-06	0.346731	0.783	0.778	0.0440087
SAT1	2.68178e-06	0.431454	0.822	0.751	0.048323
ZEB2	2.82264e-06	0.458541	0.815	0.732	0.0508612
NAXE	2.87587e-06	0.337472	0.452	0.313	0.0518203
DLC1	5.57539e-06	0.334353	0.567	0.439	0.100463
DST	5.86955e-06	0.372934	0.873	0.865	0.105763
SLC25A5	7.49601e-06	0.348863	0.656	0.55	0.135071
RCAN1	7.65047e-06	0.38769	0.331	0.198	0.137854
PRNP	8.07974e-06	0.531675	0.605	0.512	0.145589
ST3GAL5	8.31994e-06	0.403285	0.35	0.224	0.149917
SFRP1	1.0715e-05	0.319839	0.35	0.2	0.193074
CUTA	1.20157e-05	0.332035	0.752	0.673	0.21651
TECR	1.34262e-05	0.333418	0.51	0.399	0.241927
PABPC1	1.42476e-05	0.302316	0.975	0.944	0.256728
CCDC50	2.22651e-05	0.35629	0.605	0.492	0.401194
LONP2	2.68801e-05	0.339531	0.478	0.358	0.484353
RDX	2.85257e-05	0.339282	0.675	0.619	0.514005
LDHB	2.87522e-05	0.318006	0.841	0.773	0.518086
SPRY2	3.16057e-05	0.349297	0.331	0.198	0.569503
CBR1	4.52559e-05	0.398439	0.452	0.368	0.815467
ANKRD10	6.11475e-05	0.364358	0.49	0.39	1
ATP5MC2	6.18801e-05	0.373213	0.898	0.843	1
CD59	6.81771e-05	0.367375	0.764	0.753	1
GABPB1-AS1	0.000104326	0.327941	0.592	0.493	1
HSPB1	0.000112276	0.380613	0.949	0.936	1
SNHG7	0.000194459	0.31083	0.471	0.372	1
BACE2	0.000286965	0.33935	0.478	0.395	1
ZMYM2	0.00031586	0.316372	0.459	0.378	1
GAS7	0.00038744	0.42838	0.554	0.484	1
ATP1B3	0.000420101	0.310554	0.51	0.439	1
CLIC4	0.000806693	0.312913	0.554	0.497	1
DAG1	0.00101928	0.331691	0.344	0.27	1
ABL2	0.0013487	0.329638	0.433	0.343	1
MTRNR2L12	0.00138503	0.631509	0.975	0.932	1
PEBP1	0.00204223	0.312735	0.879	0.915	1
TSC22D1	0.00270197	0.354393	0.65	0.566	1
CD9	0.00533228	0.410747	0.573	0.527	1
DDX17	0.0058279	0.341983	0.943	0.925	1
S100A10	0.0084949	0.302244	0.93	0.909	1
TAGLN2	0.0113084	0.338033	0.866	0.856	1
ABHD2	0.013495	0.340912	0.503	0.489	1
CCND1	0.0532971	0.345724	0.459	0.415	1
EMP2	0.0587658	0.367799	0.446	0.435	1
SLC25A37	0.0796874	0.301867	0.401	0.361	1
IFI6	0.0998999	0.428068	0.656	0.697	1
PLCG2	0.125349	0.488727	0.516	0.487	1
PMP22	0.260747	0.40231	0.752	0.837	1
VEGFA	0.296596	0.69545	0.306	0.277	1
TNFRSF12A	0.30734	0.315425	0.318	0.301	1
IFI27	0.433548	0.304152	0.624	0.717	1
ANXA1	0.72152	0.345738	0.866	0.876	1
