## Supplemental Table 8 for "A TCF4/BRD4-dependent regulatory network confers cross-resistance to targeted and immune checkpoint therapy in melanoma"

### Sheet: CODEX Ab
Conjucation	Ab	Supplier	Catalog	clone	web link
Home made	TCF4	abcam	ab223073	NCI-R159-6	https://www.abcam.com/tcf-4-antibody-nci-r159-6-bsa-and-azide-free-ab223073.html
Home made	GNLY	abcam	ab238460	EPR22110-128	https://www.abcam.com/gnlygranulysin-antibody-epr22110-128-bsa-and-azide-free-ab238460.html
Home made	SOX10	R&D system	AF2864	NA	https://www.rndsystems.com/products/human-sox10-antibody_af2864#product-details
Home made	MITF	abnova	MAB14360	clone D5	http://www.abnova.com/products/products_detail.asp?catalog_id=MAB14360
Home made	S100 A1	antibodies.com	A253097	S1/61	https://www.antibodies.com/fr/s100a1-antibody-s1-61-bsa-and-azide-free-a253097
Home made	NGFR	abcam	ab221212	EP1039Y	https://www.abcam.com/p75-ngf-receptor-antibody-ep1039y-low-endotoxin-azide-free-ab221212.html
Home made	Melan A	abcam	ab212366	A103 + M2-7C10 + M2-9E3	https://www.abcam.com/melana-antibody-a103--m2-7c10--m2-9e3-bsa-and-azide-free-ab212366.html
Inventoried	CD31-BX001 (EP3095)—Alexa Fluor™ 750-RX001	Akoya	4450017	AKYP0047	https://my.akoyabio.com/ccrz__ProductDetails?sku=4450017&cclcl=en_US&_gl=1*tki161*_ga*Mjk5ODM0OTIxLjE2NDQyMjcxODQ.*_ga_2ZHTHLLMF2*MTY1OTUzOTA5Mi41MC4xLjE2NTk1MzkxNzkuNTc.&_ga=2.104905475.1655616035.1659539093-299834921.1644227184
Inventoried	CD45-BX021(D9M81)—Cy5-RX021	Akoya	4250023	AKYP0059	https://my.akoyabio.com/ccrz__ProductDetails?sku=4250023&cclcl=en_US&_gl=1*126c6c6*_ga*Mjk5ODM0OTIxLjE2NDQyMjcxODQ.*_ga_2ZHTHLLMF2*MTY1OTUzOTA5Mi41MC4xLjE2NTk1MzkxNzkuNTc.&_ga=2.193131821.1655616035.1659539093-299834921.1644227184
Home made	AQP	Merck Millipore	AB2219	NA	https://www.merckmillipore.com/BE/fr/product/Anti-Aquaporin-1-Antibody,MM_NF-AB2219
Inventoried	Ki67	Akoya	4250019	AKYP0052	https://my.akoyabio.com/ccrz__ProductDetails?sku=4250019&cclcl=en_US&_gl=1*1cay9xz*_ga*Mjk5ODM0OTIxLjE2NDQyMjcxODQ.*_ga_2ZHTHLLMF2*MTY1OTUzOTA5Mi41MC4xLjE2NTk1MzkxNzkuNTc.&_ga=2.173710371.1655616035.1659539093-299834921.1644227184
Inventoried	HLA-DR-BX033(EPR3692)—Cy5-RX033	Akoya	4550118	AKYP0063	https://my.akoyabio.com/ccrz__ProductDetails?sku=4550118&cclcl=en_US&_gl=1*mbfoyf*_ga*Mjk5ODM0OTIxLjE2NDQyMjcxODQ.*_ga_2ZHTHLLMF2*MTY1OTUzOTA5Mi41MC4xLjE2NTk1MzkxNzkuNTc.&_ga=2.205713555.1655616035.1659539093-299834921.1644227184
Inventoried	CD8-BX026 (C8/144B)—Atto 550-RX026	Akoya	4250012	AKYP0028	https://my.akoyabio.com/ccrz__ProductDetails?sku=4250012&cclcl=en_US&_gl=1*1ds1je0*_ga*Mjk5ODM0OTIxLjE2NDQyMjcxODQ.*_ga_2ZHTHLLMF2*MTY1OTUzOTA5Mi41MC4xLjE2NTk1MzkxNzkuNTc.&_ga=2.127547277.1655616035.1659539093-299834921.1644227184
Kits used for CODEX
CODEX® Staining Kit (PN# 7000008)
CODEX® Conjugation Kit (PN# 7000009)
Not included in the kits
10X CODEX® Buffer (PN# 7000001)
CODEX® Assay Reagent (PN# 7000002)
Nuclear Stain (PN# 7000003)
RNAscope kits
RNAscope® HiPlex12 Detection Kit (488, 550, 650, 750) v2 (PN 324400)
RNAscope® Protease III & Protease IV Reagents (PN 322340)
RNAscope® Target Retieval Reagents (PN 322000)
RNAscope® Wash Buffer Reagents (PN 310091)
RNAscope® HiPlex Cleaving Stock Solution v2 (PN 324399)
